# Differential gene expression drives cell-cycle-dependent transition from monopolar to bipolar growth in fission yeast

**DOI:** 10.1101/2025.08.13.670185

**Authors:** Samridhi Pathak, Maitreyi Das

## Abstract

Cell polarity is important for maintaining cell structure and function. In *S. pomb*e, after division, cells are monopolar and grow from the old end that existed from the previous generation. Cells transition to bipolar growth once the cell reaches a certain size, when the new end generated after division initiates growth. Bipolarity occurs as a consequence of cell growth, where the two cell ends have sufficient growth-promoting factors. However, the transition to bipolarity does not occur in G1-arrested cells even with enhanced cell growth, suggesting a role for the cell-cycle phase in this process. To identify how the cell cycle impacts monopolar to bipolar transition, we performed high-throughput mRNA sequencing to detect differentially expressed genes in G1/S-arrested and G2-phase cells of the cell cycle mutant *cdc10-129*. Gene expression analysis using the DESeq2 R package identified 65 unique genes upregulated in G1/S phase and 35 in G2 phase cells. Enrichment analysis shows that G1/S phase cells upregulated the MAPK pheromone-response pathway, protein folding, rRNA processing, and heat-shock protein binding. G2 phase cells showed upregulation of plasma membrane maintenance and cell wall organization. Protein-protein interaction networks identified the *cdc15*-*hob3*-*rho1*-*bgs1* hub in G2 phase cells. These genes are known to promote bipolar growth and regulate cell wall biogenesis. In G1/S phase cells *spk1-byr2-ste11* hub was identified, which is required for pheromone-response and nutritional stress-dependent G1-arrest. We find that Spk1 also prevents precocious bipolar growth. Thus, we hypothesize that the pheromone response pathway, in addition to promoting G1-G0 transition, also prevents bipolar growth. In nutrient-rich conditions, this pathway is downregulated, G1-arrest is alleviated, the cell cycle progresses, and bipolarity occurs. Our findings suggest that in nutrition-rich conditions, stress response pathways are downregulated enabling transition from monopolar to bipolar growth, along with cell cycle progression.
