## Supplementary Table S1 for "Differential gene expression drives cell-cycle-dependent transition from monopolar to bipolar growth in fission yeast"

### Sheet: Sheet1
	Supplementary table S1: Strain list
	Identification Number	Mating type	Genotype	Source
	PN975	h+	ura4-D18 leu1-32 ade6-704	Paul Nurse
	FV662	h+	cdc10-129 ura4-D18 leu1-32 ade6- his-	Fulvia Verde
	FV664	h+	cdc25-22 ade6-704 leu1-32 ura4-D18	Fulvia Verde
	Eg934	h90	spk1Δ ura4-D18 leu1	Olaf Nielsen
