## Supplementary Table S2 for "Differential gene expression drives cell-cycle-dependent transition from monopolar to bipolar growth in fission yeast"

### Sheet: Sheet1
	Supplementary table S2: RNA sample quality control data.
	Sample Type
	RNA
	Assay Type
	Sample Quantitation
	□ Qubit Fluorometer；□ Agarose Gel Electrophoresis Quantitation；□ Nanodrop；□ Agilent 2100；√ Agilent 5400
	Sample Integrity
	□ Agilent 2100；□ Agarose Gel Electrophoresis；√ Agilent 5400
	Sample Purity
	□ Nanodrop；□ Agarose Gel Electrophoresis；□ Agilent 2100；√ Agilent 5400
		QC result summary
		No.	Sample Name	Nucleic Acid ID	Concentration(ng/ul)	Volume(ul)	Total amount(ug)	Integrity value	Sample QC Results
		1	T025_Cdc10_1	CKRN230053327-1A	71.78	38	2.72764	5.7	Pass
		2	T025_Cdc10_2	CKRN230053328-1A	62.34	38	2.36892	5.8	Pass
		3	T025_Cdc10_4	CKRN230054967-1A	419.65	41	17.2057	9.4	Pass
		4	T036_Cdc10_2	CKRN230053331-1A	206.85	38	7.8603	7.9	Pass
		5	T036_Cdc10_3	CKRN230053332-1A	122.55	38	4.6569	7.8	Pass
		6	T150_Cdc10_1	CKRN230053333-1A	388.36	36	13.981	8.1	Pass
		7	T036_Cdc10_5	CKRN230060403-1A	482.1	73	35.1931	10	Pass
		8	T150_Cdc10_2	CKRN230053334-1A	322.78	34	10.9745	8.1	Pass
		9	T150_Cdc10_3	CKRN230053335-1A	288.98	36	10.4033	7.3	Pass
		10	T025_WT_1	CKRN230053336-1A	27.7	38	1.0526	7.2	Pass
		11	T025_WT_2	CKRN230053337-1A	24.64	38	0.93632	6.2	Pass
		12	T025_WT_3	CKRN230053338-1A	58.79	38	2.23402	7.5	Pass
		13	T036_WT_1	CKRN230053339-1A	46.81	38	1.77878	7.7	Pass
		14	T036_WT_2	CKRN230053340-1A	68.5	36	2.466	7	Pass
		15	T036_WT_3	CKRN230053341-1A	163.4	36	5.8824	7.9	Pass
		16	T150_WT_1	CKRN230053342-1A	19.72	38	0.74936	4.5	Pass
		17	T150_WT_2	CKRN230053343-1A	38.28	38	1.45464	6.8	Pass
		18	T150_WT_3	CKRN230053344-1A	162.48	36	5.84928	8.1	Pass
