## Supplementary Table S3 for "Differential gene expression drives cell-cycle-dependent transition from monopolar to bipolar growth in fission yeast"

### Sheet: Sheet1
		Supplementary table S3: List of software for gene expression differential analysis.
		Type	Software	Normalized Method	pvalue Calculation Model	FDR Calculation Method	Differential Gene Screening Threshold
		Biological Replicates	DESeq2(Anders et al., 2014)	DESeq	The Negative Binomial Distribution	BH	|log2(FoldChange)| >= 1 & padj <= 0.05
		No Biological Replicates	edgeR(Robinson et al., 2010)	TMM	The Negative Binomial Distribution	BH	|log2(FoldChange)| >= 1 & padj <= 0.05
		Analysis	Software	Version	Parameter	Remarks
		Mapping	hisat2	2.0.5	Default	Mapping to a reference
		Assembly	Stringtie	1.3.3b	Default
		Quantification	featureCounts	1.5.0-p3	Default
		Differential Analysis	DESeq2	1.20.0	|log2(FoldChange)| >= 1 & padj <= 0.05	For sample with bio-replicate
			edgeR	3.22.5	|log2(FoldChange)| >= 1 & padj <= 0.05	For sample without bio-replicate
		Enrichment Analysis	clusterProfiler	3.8.1	padj < 0.05	For GO, KEGG enrichment analysis
		GSEA Analysis	gsea	v3.0	Default
		Protein-Protein Interaction Analysis	diamond	0.9.14	e-value = 1e-10	Using blast, String database.
		Alternative splicing	rMATS	4.1.0	Default
		SNP/InDel Analysis	GATK	4.1.4.1	MQ < 40.0 and QD < 2.0 and FS > 30.0 and DP < 10 and QUAL < 20	SNP/InDel calling
			snpEff	4.3q	Default	SNP/InDel Annotation
