## Supplementary Table S4 for "Differential gene expression drives cell-cycle-dependent transition from monopolar to bipolar growth in fission yeast"

### Sheet: Primer-design
	Supplementary Table S4: Primers used for Real-time qPCR
	Name of the gene	Primer type	Sequence	Start	Length	Tm	GC Percent	Amplicon	Primer efficiency	R2
	act1	Forward Primer	ACGTCGCTTTGGACTTTGA	653	19	62.076	47.368		2.026	0.9957
	act1	Reverse Primer	CGCTCGTTTCCGATAGTGATAA	761	22	62.09	45.455		2.026	0.9957
		Product						109
	cdc15	Forward Primer	CGGGTATGGATGCTCTTATGTC	95	22	62.139	50		2.004	0.9698
	cdc15	Reverse Primer	ATGCGTACTCACGCTCAATAG	199	21	62.101	47.619		2.004	0.9698
		Product						105
	hob3	Forward Primer	GCCTTCCAACGACACTACTAAG	465	22	62.345	50		2	0.9893
	hob3	Reverse Primer	GAAGCTCACTGACCAGTTGATTA	565	23	62.366	43.478		2	0.9893
		Product						101
	spk1	Forward Primer	GCTACTTCCACGCCTACTATTG	10	22	62.233	50		2.075	0.9935
	spk1	Reverse Primer	GCACCTTGACCGATGAGATT	146	20	62.186	50		2.075	0.9935
		Product						137
