## Supplementary Table S5 for "Differential gene expression drives cell-cycle-dependent transition from monopolar to bipolar growth in fission yeast"

### Sheet: Sheet1
		Supplementary Table S5: Single base error rate paramemters
		Phred.score	Base.Calling.error.rate	Base.Calling.correct.rate	Q.sorce
		10	0.1	0.9	Q10
		20	1/100	0.99	Q20
		30	1/1000	0.999	Q30
		40	1/10000	0.9999	Q40
