## Supplementary Table S6 for "Differential gene expression drives cell-cycle-dependent transition from monopolar to bipolar growth in fission yeast"

### Sheet: data_table (1)
Supplementary Table S6: GC content distribution of samples throughout the sequencing process
Sample	library	raw_reads	raw_bases	clean_reads	clean_bases	error_rate	Q20	Q30	GC_pct
T025_Cdc10_2	CRAS230053328-1r	40742268	6.11G	40094646	6.01G	0.02	98.6	95.35	42.49
T025_Cdc10_3	CRAS230054967-1r	42440590	6.37G	41333988	6.2G	0.02	98.43	95.05	43.09
T025_Cdc10_1	CRAS230060402-1r	43691228	6.55G	41694366	6.25G	0.03	97.97	93.9	43.38
T036_Cdc10_2	CRAS230053331-1r	42786694	6.42G	42108726	6.32G	0.02	98.49	95.01	42.2
T036_Cdc10_3	CRAS230053332-1r	41241064	6.19G	40464606	6.07G	0.02	98.51	95.07	42.23
T036_Cdc10_1	CRAS230060403-1r	47200918	7.08G	43392786	6.51G	0.03	98.04	94.05	42.97
T150_Cdc10_2	CRAS230053334-1r	42850124	6.43G	41458712	6.22G	0.02	98.42	94.83	42.29
T150_Cdc10_3	CRAS230053335-1r	43152546	6.47G	42451480	6.37G	0.02	98.52	95.07	42.23
T150_Cdc10_1	CRAS230060404-1r	45819112	6.87G	43750130	6.56G	0.03	97.93	93.73	43.09
T025_WT_2	CRAS230053337-1r	42903810	6.44G	42170274	6.33G	0.02	98.45	94.85	42.16
T025_WT_3	CRAS230053338-1r	40322744	6.05G	39469882	5.92G	0.02	98.56	95.17	42.88
T025_WT_1	CRAS230060405-1r	46268344	6.94G	44213298	6.63G	0.03	98.03	94.03	43.22
T036_WT_2	CRAS230053340-1r	41863418	6.28G	41118520	6.17G	0.02	98.51	94.99	42.44
T036_WT_3	CRAS230053341-1r	40419556	6.06G	39862406	5.98G	0.02	98.56	95.16	42.67
T036_WT_1	CRAS230060406-1r	43977888	6.6G	43215024	6.48G	0.03	98.02	93.98	43
T150_WT_2	CRAS230053343-1r	42230500	6.33G	41678790	6.25G	0.02	98.51	95.02	42.66
T150_WT_3	CRAS230053344-1r	40351866	6.05G	39827024	5.97G	0.02	98.44	94.83	42.6
T150_WT_1	CRAS230060407-1r	46596412	6.99G	45906216	6.89G	0.03	98.05	94.02	43.32
