## Supplementary Table S7 for "Differential gene expression drives cell-cycle-dependent transition from monopolar to bipolar growth in fission yeast"

### Sheet: align_pct
					Suplementary Table S7: Post statistical analysis. The alignment of the sequence was performed using HISAT2 with the reference genome.
	sample	total_reads	total_map	unique_map	multi_map	read1_map	read2_map	positive_map	negative_map	splice_map	unsplice_map	proper_map
	T025_Cdc10_2	40094646	39291300(98.0%)	37194874(92.77%)	2096426(5.23%)	18592053(46.37%)	18602821(46.4%)	18579342(46.34%)	18615532(46.43%)	3626686(9.05%)	33568188(83.72%)	36208050(90.31%)
	T025_Cdc10_3	41333988	40663273(98.38%)	38721278(93.68%)	1941995(4.7%)	19397332(46.93%)	19323946(46.75%)	19347870(46.81%)	19373408(46.87%)	2911266(7.04%)	35810012(86.64%)	37883226(91.65%)
	T025_Cdc10_1	41694366	40913295(98.13%)	38554160(92.47%)	2359135(5.66%)	19271395(46.22%)	19282765(46.25%)	19257892(46.19%)	19296268(46.28%)	2858880(6.86%)	35695280(85.61%)	37693088(90.4%)
	T036_Cdc10_2	42108726	41272118(98.01%)	39414826(93.6%)	1857292(4.41%)	19711263(46.81%)	19703563(46.79%)	19685641(46.75%)	19729185(46.85%)	3204017(7.61%)	36210809(85.99%)	38365070(91.11%)
	T036_Cdc10_3	40464606	39662380(98.02%)	36975955(91.38%)	2686425(6.64%)	18487219(45.69%)	18488736(45.69%)	18469064(45.64%)	18506891(45.74%)	3074832(7.6%)	33901123(83.78%)	36037716(89.06%)
	T036_Cdc10_1	43392786	42564421(98.09%)	40475100(93.28%)	2089321(4.81%)	20227339(46.61%)	20247761(46.66%)	20215907(46.59%)	20259193(46.69%)	2881993(6.64%)	37593107(86.63%)	39464504(90.95%)
	T150_Cdc10_2	41458712	40631681(98.01%)	37638913(90.79%)	2992768(7.22%)	18824997(45.41%)	18813916(45.38%)	18804230(45.36%)	18834683(45.43%)	3194301(7.7%)	34444612(83.08%)	36601708(88.28%)
	T150_Cdc10_3	42451480	41575103(97.94%)	38866768(91.56%)	2708335(6.38%)	19434186(45.78%)	19432582(45.78%)	19413632(45.73%)	19453136(45.82%)	3302298(7.78%)	35564470(83.78%)	37851270(89.16%)
	T150_Cdc10_1	43750130	42884721(98.02%)	40815897(93.29%)	2068824(4.73%)	20418074(46.67%)	20397823(46.62%)	20389188(46.6%)	20426709(46.69%)	2916553(6.67%)	37899344(86.63%)	39881660(91.16%)
	T025_WT_2	42170274	41272987(97.87%)	39460943(93.58%)	1812044(4.3%)	19727968(46.78%)	19732975(46.79%)	19708421(46.74%)	19752522(46.84%)	4288381(10.17%)	35172562(83.41%)	38420586(91.11%)
	T025_WT_3	39469882	38748397(98.17%)	36827473(93.31%)	1920924(4.87%)	18412428(46.65%)	18415045(46.66%)	18394895(46.6%)	18432578(46.7%)	3459570(8.77%)	33367903(84.54%)	35912932(90.99%)
	T025_WT_1	44213298	43443983(98.26%)	41462647(93.78%)	1981336(4.48%)	20725363(46.88%)	20737284(46.9%)	20712277(46.85%)	20750370(46.93%)	3261400(7.38%)	38201247(86.4%)	40689370(92.03%)
	T036_WT_2	41118520	40368063(98.17%)	38557007(93.77%)	1811056(4.4%)	19275304(46.88%)	19281703(46.89%)	19259353(46.84%)	19297654(46.93%)	3622304(8.81%)	34934703(84.96%)	37598056(91.44%)
	T036_WT_3	39862406	39168750(98.26%)	37009607(92.84%)	2159143(5.42%)	18504424(46.42%)	18505183(46.42%)	18486811(46.38%)	18522796(46.47%)	3134900(7.86%)	33874707(84.98%)	36124542(90.62%)
	T036_WT_1	43215024	42227582(97.72%)	40629068(94.02%)	1598514(3.7%)	20314495(47.01%)	20314573(47.01%)	20287109(46.94%)	20341959(47.07%)	3002384(6.95%)	37626684(87.07%)	39057642(90.38%)
	T150_WT_2	41678790	40880644(98.09%)	38700867(92.86%)	2179777(5.23%)	19348786(46.42%)	19352081(46.43%)	19332441(46.38%)	19368426(46.47%)	3452965(8.28%)	35247902(84.57%)	37651952(90.34%)
	T150_WT_3	39827024	39134460(98.26%)	36904516(92.66%)	2229944(5.6%)	18458843(46.35%)	18445673(46.31%)	18437815(46.29%)	18466701(46.37%)	3194536(8.02%)	33709980(84.64%)	36068680(90.56%)
	T150_WT_1	45906216	44780372(97.55%)	42410322(92.38%)	2370050(5.16%)	21198737(46.18%)	21211585(46.21%)	21178194(46.13%)	21232128(46.25%)	3272585(7.13%)	39137737(85.26%)	40439540(88.09%)
