## Supplementary Table S10 for "Differential gene expression drives cell-cycle-dependent transition from monopolar to bipolar growth in fission yeast"

### Sheet: gsea_report_for_Cdc10_T0_36C_16
Supplementary Table S10: Top 20 upregulated pathways in the G1/S phase identified by KEGG enrichment analysis
NAME	GS<br> follow link to MSigDB	GS DETAILS	SIZE	ES	NES	NOM p-val	FDR q-val	FWER p-val	RANK AT MAX	LEADING EDGE
PROTEIN_PROCESSING_IN_ENDOPLASMIC_RETICULUM(SPO04141)	PROTEIN_PROCESSING_IN_ENDOPLASMIC_RETICULUM(SPO04141)	Details ...	82	0.391636	1.74527	0	0.0983333	0.085	220	tags=12%, list=4%, signal=12%
NICOTINATE_AND_NICOTINAMIDE_METABOLISM(SPO00760)	NICOTINATE_AND_NICOTINAMIDE_METABOLISM(SPO00760)	Details ...	16	0.347624	1.18407	0.0956175	1	1	1507	tags=38%, list=26%, signal=51%
NUCLEOTIDE_EXCISION_REPAIR(SPO03420)	NUCLEOTIDE_EXCISION_REPAIR(SPO03420)	Details ...	55	0.313143	1.1322	0.1174	1	1	1349	tags=35%, list=23%, signal=45%
PEROXISOME(SPO04146)	PEROXISOME(SPO04146)	Details ...	24	0.387357	1.1118	0.115768	1	1	1412	tags=42%, list=24%, signal=55%
RNA_DEGRADATION(SPO03018)	RNA_DEGRADATION(SPO03018)	Details ...	51	0.262148	1.10269	0.287379	1	1	798	tags=18%, list=14%, signal=20%
BIOSYNTHESIS_OF_NUCLEOTIDE_SUGARS(SPO01250)	BIOSYNTHESIS_OF_NUCLEOTIDE_SUGARS(SPO01250)	Details ...	23	0.323697	1.09587	0.192308	1	1	718	tags=26%, list=12%, signal=30%
MISMATCH_REPAIR(SPO03430)	MISMATCH_REPAIR(SPO03430)	Details ...	23	0.279483	1.08031	0.284569	1	1	951	tags=26%, list=16%, signal=31%
PANTOTHENATE_AND_COA_BIOSYNTHESIS(SPO00770)	PANTOTHENATE_AND_COA_BIOSYNTHESIS(SPO00770)	Details ...	19	0.346381	1.02058	0.430279	1	1	542	tags=26%, list=9%, signal=29%
GALACTOSE_METABOLISM(SPO00052)	GALACTOSE_METABOLISM(SPO00052)	Details ...	22	0.319891	0.996032	0.286013	1	1	374	tags=18%, list=6%, signal=19%
ENDOCYTOSIS(SPO04144)	ENDOCYTOSIS(SPO04144)	Details ...	71	0.223124	0.994549	0.3706	0.940577	1	406	tags=8%, list=7%, signal=9%
INOSITOL_PHOSPHATE_METABOLISM(SPO00562)	INOSITOL_PHOSPHATE_METABOLISM(SPO00562)	Details ...	20	0.335513	0.957454	0.293204	0.981382	1	1530	tags=40%, list=26%, signal=54%
BASAL_TRANSCRIPTION_FACTORS(SPO03022)	BASAL_TRANSCRIPTION_FACTORS(SPO03022)	Details ...	32	0.284607	0.94124	0.50996	0.944472	1	1687	tags=41%, list=29%, signal=57%
BASE_EXCISION_REPAIR(SPO03410)	BASE_EXCISION_REPAIR(SPO03410)	Details ...	23	0.235869	0.913735	0.716667	0.937924	1	1284	tags=26%, list=22%, signal=33%
GLYCOLYSIS___GLUCONEOGENESIS(SPO00010)	GLYCOLYSIS___GLUCONEOGENESIS(SPO00010)	Details ...	37	0.316563	0.896146	0.728713	0.914511	1	754	tags=30%, list=13%, signal=34%
AMINO_SUGAR_AND_NUCLEOTIDE_SUGAR_METABOLISM(SPO00520)	AMINO_SUGAR_AND_NUCLEOTIDE_SUGAR_METABOLISM(SPO00520)	Details ...	29	0.256985	0.893861	0.589912	0.861596	1	718	tags=21%, list=12%, signal=23%
SPLICEOSOME(SPO03040)	SPLICEOSOME(SPO03040)	Details ...	90	0.223269	0.888561	0.826613	0.822546	1	1569	tags=26%, list=27%, signal=35%
RIBOSOME_BIOGENESIS_IN_EUKARYOTES(SPO03008)	RIBOSOME_BIOGENESIS_IN_EUKARYOTES(SPO03008)	Details ...	71	0.258447	0.830763	0.651822	0.878022	1	1294	tags=31%, list=22%, signal=39%
RNA_POLYMERASE(SPO03020)	RNA_POLYMERASE(SPO03020)	Details ...	26	0.239391	0.822175	0.54661	0.841365	1	1829	tags=38%, list=32%, signal=56%
PROTEIN_EXPORT(SPO03060)	PROTEIN_EXPORT(SPO03060)	Details ...	21	0.267703	0.814857	0.832645	0.804431	1	229	tags=10%, list=4%, signal=10%
GLYCEROLIPID_METABOLISM(SPO00561)	GLYCEROLIPID_METABOLISM(SPO00561)	Details ...	21	0.243804	0.798706	0.826087	0.795411	1	1190	tags=29%, list=21%, signal=36%
NUCLEOCYTOPLASMIC_TRANSPORT(SPO03013)	NUCLEOCYTOPLASMIC_TRANSPORT(SPO03013)	Details ...	66	0.17293	0.576427	0.922772	0.95537	1	2273	tags=45%, list=39%, signal=74%
