## Supplementary Table S11 for "Differential gene expression drives cell-cycle-dependent transition from monopolar to bipolar growth in fission yeast"

### Sheet: gsea_report_for_Cdc10_T150_1693
Supplementary Table S11: Top 20 upregulated pathways in the G2 phase identified by KEGG enrichment analysis
NAME	GS<br> follow link to MSigDB	GS DETAILS	SIZE	ES	NES	NOM p-val	FDR q-val	FWER p-val	RANK AT MAX	LEADING EDGE
CYSTEINE_AND_METHIONINE_METABOLISM(SPO00270)	CYSTEINE_AND_METHIONINE_METABOLISM(SPO00270)	Details ...	34	-0.54781	-1.68083	0	0.606742	0.258	616	tags=44%, list=11%, signal=49%
GLYOXYLATE_AND_DICARBOXYLATE_METABOLISM(SPO00630)	GLYOXYLATE_AND_DICARBOXYLATE_METABOLISM(SPO00630)	Details ...	20	-0.775506	-1.6338	0	0.348644	0.297	517	tags=55%, list=9%, signal=60%
ALANINE__ASPARTATE_AND_GLUTAMATE_METABOLISM(SPO00250)	ALANINE__ASPARTATE_AND_GLUTAMATE_METABOLISM(SPO00250)	Details ...	30	-0.607528	-1.60071	0	0.326109	0.401	840	tags=53%, list=15%, signal=62%
GLYCINE__SERINE_AND_THREONINE_METABOLISM(SPO00260)	GLYCINE__SERINE_AND_THREONINE_METABOLISM(SPO00260)	Details ...	31	-0.564532	-1.57602	0	0.254332	0.401	616	tags=45%, list=11%, signal=50%
MEIOSIS___YEAST(SPO04113)	MEIOSIS___YEAST(SPO04113)	Details ...	72	-0.353954	-1.53094	0	0.273191	0.505	539	tags=17%, list=9%, signal=18%
CARBON_METABOLISM(SPO01200)	CARBON_METABOLISM(SPO01200)	Details ...	79	-0.608056	-1.50524	0	0.321276	0.646	677	tags=47%, list=12%, signal=52%
ARGININE_BIOSYNTHESIS(SPO00220)	ARGININE_BIOSYNTHESIS(SPO00220)	Details ...	17	-0.68924	-1.49483	0.1222	0.287094	0.646	486	tags=47%, list=8%, signal=51%
METABOLIC_PATHWAYS(SPO01100)	METABOLIC_PATHWAYS(SPO01100)	Details ...	691	-0.302382	-1.45042	0	0.364919	0.749	869	tags=25%, list=15%, signal=26%
VARIOUS_TYPES_OF_N_GLYCAN_BIOSYNTHESIS(SPO00513)	VARIOUS_TYPES_OF_N_GLYCAN_BIOSYNTHESIS(SPO00513)	Details ...	21	-0.433641	-1.44441	0	0.334245	0.749	1873	tags=57%, list=32%, signal=84%
GLUTATHIONE_METABOLISM(SPO00480)	GLUTATHIONE_METABOLISM(SPO00480)	Details ...	22	-0.49944	-1.43141	0	0.337266	0.797	366	tags=18%, list=6%, signal=19%
METHANE_METABOLISM(SPO00680)	METHANE_METABOLISM(SPO00680)	Details ...	17	-0.587093	-1.42872	0	0.310151	0.797	677	tags=53%, list=12%, signal=60%
BIOSYNTHESIS_OF_SECONDARY_METABOLITES(SPO01110)	BIOSYNTHESIS_OF_SECONDARY_METABOLITES(SPO01110)	Details ...	299	-0.398868	-1.42202	0	0.302262	0.797	763	tags=32%, list=13%, signal=35%
AUTOPHAGY___YEAST(SPO04138)	AUTOPHAGY___YEAST(SPO04138)	Details ...	73	-0.304418	-1.41946	0.0854871	0.282011	0.797	994	tags=23%, list=17%, signal=28%
PYRIMIDINE_METABOLISM(SPO00240)	PYRIMIDINE_METABOLISM(SPO00240)	Details ...	26	-0.488284	-1.41844	0	0.264653	0.797	736	tags=35%, list=13%, signal=39%
RIBOSOME(SPO03010)	RIBOSOME(SPO03010)	Details ...	155	-0.468475	-1.41153	0.0936864	0.258861	0.848	2095	tags=72%, list=36%, signal=110%
GLYCEROPHOSPHOLIPID_METABOLISM(SPO00564)	GLYCEROPHOSPHOLIPID_METABOLISM(SPO00564)	Details ...	39	-0.400688	-1.39492	0.115464	0.278064	0.907	533	tags=26%, list=9%, signal=28%
SULFUR_METABOLISM(SPO00920)	SULFUR_METABOLISM(SPO00920)	Details ...	16	-0.593412	-1.39469	0	0.264001	0.907	580	tags=38%, list=10%, signal=42%
PHENYLALANINE__TYROSINE_AND_TRYPTOPHAN_BIOSYNTHESIS(SPO00400)	PHENYLALANINE__TYROSINE_AND_TRYPTOPHAN_BIOSYNTHESIS(SPO00400)	Details ...	18	-0.488003	-1.37432	0.127119	0.270957	0.907	713	tags=39%, list=12%, signal=44%
CELL_CYCLE___YEAST(SPO04111)	CELL_CYCLE___YEAST(SPO04111)	Details ...	85	-0.311803	-1.35532	0.115702	0.277972	0.967	575	tags=15%, list=10%, signal=17%
CITRATE_CYCLE_(TCA_CYCLE)(SPO00020)	CITRATE_CYCLE_(TCA_CYCLE)(SPO00020)	Details ...	22	-0.780733	-1.3485	0	0.280674	1	588	tags=73%, list=10%, signal=81%
PURINE_METABOLISM(SPO00230)	PURINE_METABOLISM(SPO00230)	Details ...	49	-0.354787	-1.3264	0	0.308173	1	617	tags=24%, list=11%, signal=27%
PORPHYRIN_METABOLISM(SPO00860)	PORPHYRIN_METABOLISM(SPO00860)	Details ...	16	-0.56179	-1.32532	0.204124	0.295938	1	1858	tags=75%, list=32%, signal=110%
BIOSYNTHESIS_OF_AMINO_ACIDS(SPO01230)	BIOSYNTHESIS_OF_AMINO_ACIDS(SPO01230)	Details ...	103	-0.510953	-1.31062	0.125523	0.309826	1	763	tags=42%, list=13%, signal=47%
2_OXOCARBOXYLIC_ACID_METABOLISM(SPO01210)	2_OXOCARBOXYLIC_ACID_METABOLISM(SPO01210)	Details ...	31	-0.624404	-1.26712	0.125523	0.34602	1	1105	tags=68%, list=19%, signal=83%
N_GLYCAN_BIOSYNTHESIS(SPO00510)	N_GLYCAN_BIOSYNTHESIS(SPO00510)	Details ...	27	-0.369178	-1.23859	0.327309	0.370449	1	1062	tags=26%, list=18%, signal=32%
HOMOLOGOUS_RECOMBINATION(SPO03440)	HOMOLOGOUS_RECOMBINATION(SPO03440)	Details ...	20	-0.387146	-1.1875	0.193133	0.426462	1	361	tags=15%, list=6%, signal=16%
TRYPTOPHAN_METABOLISM(SPO00380)	TRYPTOPHAN_METABOLISM(SPO00380)	Details ...	15	-0.549356	-1.17861	0.209746	0.423943	1	218	tags=27%, list=4%, signal=28%
PROTEASOME(SPO03050)	PROTEASOME(SPO03050)	Details ...	38	-0.405516	-1.14024	0.316008	0.507723	1	1638	tags=45%, list=28%, signal=62%
FRUCTOSE_AND_MANNOSE_METABOLISM(SPO00051)	FRUCTOSE_AND_MANNOSE_METABOLISM(SPO00051)	Details ...	18	-0.412348	-1.12816	0.326797	0.518496	1	855	tags=44%, list=15%, signal=52%
NUCLEOTIDE_METABOLISM(SPO01232)	NUCLEOTIDE_METABOLISM(SPO01232)	Details ...	33	-0.298313	-1.12395	0.223577	0.502513	1	273	tags=12%, list=5%, signal=13%
STEROID_BIOSYNTHESIS(SPO00100)	STEROID_BIOSYNTHESIS(SPO00100)	Details ...	18	-0.372081	-1.122	0.318359	0.491024	1	1844	tags=61%, list=32%, signal=89%
OXIDATIVE_PHOSPHORYLATION(SPO00190)	OXIDATIVE_PHOSPHORYLATION(SPO00190)	Details ...	66	-0.383623	-1.10762	0.224449	0.510866	1	2018	tags=59%, list=35%, signal=90%
BIOSYNTHESIS_OF_COFACTORS(SPO01240)	BIOSYNTHESIS_OF_COFACTORS(SPO01240)	Details ...	109	-0.249875	-1.10708	0.292111	0.496567	1	1096	tags=32%, list=19%, signal=39%
PYRUVATE_METABOLISM(SPO00620)	PYRUVATE_METABOLISM(SPO00620)	Details ...	36	-0.372638	-1.08263	0.307856	0.521424	1	682	tags=33%, list=12%, signal=38%
FATTY_ACID_METABOLISM(SPO01212)	FATTY_ACID_METABOLISM(SPO01212)	Details ...	19	-0.336519	-1.06437	0.419422	0.557234	1	1255	tags=53%, list=22%, signal=67%
MAPK_SIGNALING_PATHWAY___YEAST(SPO04011)	MAPK_SIGNALING_PATHWAY___YEAST(SPO04011)	Details ...	67	-0.29328	-1.0513	0.426778	0.563056	1	1581	tags=42%, list=27%, signal=57%
LYSINE_DEGRADATION(SPO00310)	LYSINE_DEGRADATION(SPO00310)	Details ...	15	-0.464844	-1.0376	0.391304	0.572664	1	201	tags=20%, list=3%, signal=21%
ARGININE_AND_PROLINE_METABOLISM(SPO00330)	ARGININE_AND_PROLINE_METABOLISM(SPO00330)	Details ...	25	-0.401709	-1.01511	0.409186	0.588979	1	671	tags=28%, list=12%, signal=32%
TERPENOID_BACKBONE_BIOSYNTHESIS(SPO00900)	TERPENOID_BACKBONE_BIOSYNTHESIS(SPO00900)	Details ...	17	-0.352703	-1.00726	0.393574	0.590959	1	572	tags=24%, list=10%, signal=26%
PHAGOSOME(SPO04145)	PHAGOSOME(SPO04145)	Details ...	33	-0.31179	-1.00675	0.406814	0.57716	1	1798	tags=58%, list=31%, signal=83%
STARCH_AND_SUCROSE_METABOLISM(SPO00500)	STARCH_AND_SUCROSE_METABOLISM(SPO00500)	Details ...	41	-0.287436	-0.963502	0.640969	0.647077	1	679	tags=20%, list=12%, signal=22%
RIBOFLAVIN_METABOLISM(SPO00740)	RIBOFLAVIN_METABOLISM(SPO00740)	Details ...	15	-0.315442	-0.949513	0.44375	0.664923	1	576	tags=20%, list=10%, signal=22%
TYROSINE_METABOLISM(SPO00350)	TYROSINE_METABOLISM(SPO00350)	Details ...	16	-0.371213	-0.909083	0.458824	0.726811	1	1097	tags=50%, list=19%, signal=62%
DNA_REPLICATION(SPO03030)	DNA_REPLICATION(SPO03030)	Details ...	34	-0.237072	-0.906465	0.615217	0.722543	1	1237	tags=24%, list=21%, signal=30%
AUTOPHAGY___OTHER(SPO04136)	AUTOPHAGY___OTHER(SPO04136)	Details ...	22	-0.262293	-0.897737	0.529661	0.72915	1	1680	tags=45%, list=29%, signal=64%
MRNA_SURVEILLANCE_PATHWAY(SPO03015)	MRNA_SURVEILLANCE_PATHWAY(SPO03015)	Details ...	50	-0.219929	-0.884016	0.71822	0.74786	1	688	tags=16%, list=12%, signal=18%
AMINOACYL_TRNA_BIOSYNTHESIS(SPO00970)	AMINOACYL_TRNA_BIOSYNTHESIS(SPO00970)	Details ...	40	-0.26036	-0.860436	0.628261	0.767125	1	1250	tags=30%, list=22%, signal=38%
PENTOSE_PHOSPHATE_PATHWAY(SPO00030)	PENTOSE_PHOSPHATE_PATHWAY(SPO00030)	Details ...	21	-0.286268	-0.859645	0.68913	0.755785	1	80	tags=10%, list=1%, signal=10%
VIRAL_LIFE_CYCLE___HIV_1(SPO03250)	VIRAL_LIFE_CYCLE___HIV_1(SPO03250)	Details ...	15	-0.312715	-0.798852	0.68913	0.834513	1	227	tags=13%, list=4%, signal=14%
MITOPHAGY___YEAST(SPO04139)	MITOPHAGY___YEAST(SPO04139)	Details ...	26	-0.276615	-0.796208	0.509317	0.822258	1	1671	tags=46%, list=29%, signal=65%
UBIQUITIN_MEDIATED_PROTEOLYSIS(SPO04120)	UBIQUITIN_MEDIATED_PROTEOLYSIS(SPO04120)		57	-0.19176	-0.770437	0.733607	0.846132	1	539	tags=9%, list=9%, signal=10%
MOTOR_PROTEINS(SPO04814)	MOTOR_PROTEINS(SPO04814)		21	-0.25966	-0.735686	0.814815	0.868049	1	850	tags=24%, list=15%, signal=28%
PHOSPHATIDYLINOSITOL_SIGNALING_SYSTEM(SPO04070)	PHOSPHATIDYLINOSITOL_SIGNALING_SYSTEM(SPO04070)		25	-0.230471	-0.713873	0.917548	0.877052	1	372	tags=12%, list=6%, signal=13%
GLYCOSYLPHOSPHATIDYLINOSITOL_(GPI)_ANCHOR_BIOSYNTHESIS(SPO00563)	GLYCOSYLPHOSPHATIDYLINOSITOL_(GPI)_ANCHOR_BIOSYNTHESIS(SPO00563)		23	-0.223213	-0.686828	0.91875	0.884595	1	147	tags=9%, list=3%, signal=9%
