## Supplementary Table S13 for "Differential gene expression drives cell-cycle-dependent transition from monopolar to bipolar growth in fission yeast"

### Sheet: Sheet1
	Supplementary Table S13: Summary of raw data result file decompression and format description
	Compressed.format	Customer.type	Uncompressed.method
	compressed files in the fomat of *.tar:	Unix/Linux/Mac user	use tar -xvf *.tar command
		Windows user	use uncompressed software such as WinRAR, 7-Zip et al
	compressed files in the format of *.gz:	Unix/Linux/Mac user	use gzip –d *.gz command
		Windows user	use uncompressed software such as WinRAR, 7-Zip et al
	compressed files in the format of *.zip:	Unix/Linux/Mac user	use unzip *.zip command
		Windows user	use uncompressed software such as WinRAR, 7-Zip et al
	File.type	Document.description	Open.mode
	file.readme.pdf	Results' construction files that help customers to undersdand all the results files better.	Windows/Mac user use Adobe Reader/Foxit reader/web browser to open.
			Unix/Linux user use evince command to open.
	file.fa/fasta/fna	Sequence file, in the fomat of fasta. In genaral, because sequence of gene or genome is large, we provide customer with sampled*.fasta file(partial sequences of *.fasta). It will be more convenient to check file fomat.	Unix/Linux/Mac user use less or more command can view sequences in the fomat of *.fasta.
			Windows user use editor Editplus/Notepad++ et al.
	file.fq/fastq	Reads sequence file, in the fomat of fastq. In genaral, because sequence of gene or genome is large, we provide customer with sampled*.fastq file ( partial sequences of *.fastq ). It will be more convenient to check file fomat.	Unix/Linux/Mac user use less or more command.
			windows users use editor Editplus/Notepad++ et al
	file.txt/xls	Table result file; files are separated by(Tab).	unix/Linux/Mac users use less or more commands
			windows users use editor Editplus/Notepad++ et al, also can use Microsoft Excel to open.
	file.pdf/svg	Figure result files; vectorgraph, can be zoom in or out. It is very convenientfor customer to view or edit. Using Adobe Illustrator to edit,the picture can be used in paper for publishing.	Windows/Mac user use Adobe Reader/Foxit reader/web browser to open；unix/Linux user use evince command to open.
	file.vcf.gz	This file contains variants in bgzip-compressed VCF (Variant Call Format) format. VCF is a flexible and extendable line-oriented text format developed by the 1000 Genomes Project for releases of SNVs, INDELs, copy number variants and structural variants.	Unix/Linux/Mac user use less or more command
	file.png	Image file, bitmap, loseless compression.	Unix/Linux/Mac user use display command.
			Windows user use Image browser，such as photoshop et al.
	file.bam	BAM is compressed format for SAM file which contains sequence alignment information.	Unix/Linux/Mac user use samtools software.
	file.bai/csi	Index file for bam.	Unix/Linux/Mac user use samtools software.
	file.gff/gtf	GFF/GTF is general feature format.	Unix/Linux/Mac user use less or more command;
			Windows user use editor Editplus/Notepad++ et al.
